# Retrospective attention strengthens a report-independent neural signature of visual perception

**DOI:** 10.1101/2024.11.09.622275

**Authors:** Ye Li, Xingbei Wan, Mingxing Mao, Lingying Jin, Yaochun Cai, Xilin Zhang

**Author notes:** Corresponding authors: Ye Li, Xilin Zhang, (YL); (XZ).

## Abstract

Visual perception can remain modifiable after a stimulus has disappeared, but it is unknown at which processing stage a post-stimulus cue operates: on the lingering sensory trace, on the perceptual representation, or on later decision and report processes. We used masked retrospective cues to establish the behavioral effect and a Report/No-report EEG design to locate its processing stage. In Experiments 1 and 2, retrospective cues improved orientation discrimination even when masking reduced cue-location accuracy to near chance. In Experiment 3, valid cues increased EEG evidence for the target in a late interval, without the early enhancement expected from an early, additive sensory interaction. Without explicit target report, valid cues still strengthened the neural representation of the target, and a decoder trained only on no-report trials predicted trial-by-trial visibility and orientation discrimination in separate report trials, arguing against a purely report-contingent decisional account. When report was required, the cueing benefit appeared mainly in additional report-specific signals, which also predicted visibility most strongly. Retrospective attention thus strengthens a report-independent visual target representation, and explicit report can amplify this effect.
