## Supplementary material for "Retrospective attention strengthens a report-independent neural signature of visual perception": S1_Table

### Sheet: S1A
Table S1A. Experiment 1 primary GLMM and comparison summary
Term	Test	Statistic	Raw p	Holm p	Interpretation
Validity	Type-III GLMM	F(1,23124) = 48.27	3.8177E-12	1.5271E-11	Validity effect
Validity x SOA	Type-III GLMM	F(1,23124) = 1.50	0.22	0.44	Not significant
Validity x CueVisibility	Type-III GLMM	F(1,23124) = 12.44	0.0004207	0.001262	Validity by visibility interaction
Validity x SOA x CueVisibility	Type-III GLMM	F(1,23124) = 0.84	0.3601	0.44	Not significant

### Sheet: S1B
Table S1B. Experiment 1 masked awareness summary
Endpoint	N	Mean (%)	SD (pp)	SE (pp)	t(df)	Holm p	BF10	BF01
Overall	24	50.17	3.788	0.773	0.224 (23)	1	0.22	4.55
-116.67 ms	24	47.97	6.498	1.326	-1.528 (23)	0.4202	0.6	1.68
+66.67 ms	24	52.69	6.266	1.279	2.102 (23)	0.1867	1.37	0.73
+100 ms	24	49.85	7.11	1.451	-0.102 (23)	1	0.22	4.64

### Sheet: S1C
Table S1C. Experiment 1 all-recruited inclusion sensitivity
Term	N=24 F	N=24 Holm p	N=29 F	N=29 Holm p	N=29 status	Sensitivity interpretation
Validity	48.27	1.5271E-11	47.22	2.6015E-11	estimable	Consistent
Validity x SOA	1.5	0.44	2.3	0.2588	estimable	Not significant
Validity x CueVisibility	12.44	0.001262	16.94	0.0001159	estimable	Consistent interaction
Validity x SOA x CueVisibility	0.84	0.44	0.625	0.4292	estimable	Not significant

### Sheet: S1D
Table S1D. Cue-awareness TOST robustness sensitivity
Experiment/definition	Bound	Lower p	Upper p	Equivalent	Bound role
Exp1 Overall	±2.5 pp	0.00107	0.003128	Yes	Robustness
Exp1 Overall	±5 pp	3.987E-07	1.139E-06	Yes	Robustness
Exp1 Overall	±7.5 pp	4.420E-10	1.047E-09	Yes	Robustness
Exp1 -116.67 ms	±2.5 pp	0.362348	1.191E-03	No	Robustness
Exp1 -116.67 ms	±5 pp	1.294E-07	1.1e-05	Yes	Robustness
Exp1 -116.67 ms	±7.5 pp	2.058E-04	0	Yes	Robustness
Exp1 +66.67 ms	±2.5 pp	2.443E-04	0.558113	No	Robustness
Exp1 +66.67 ms	±5 pp	1.974E-06	0.041958	Yes	Robustness
Exp1 +66.67 ms	±7.5 pp	2.308E-08	0.000508	Yes	Robustness
Exp1 +100 ms	±2.5 pp	0.059341	4.058E-02	No	Robustness
Exp1 +100 ms	±5 pp	1.410E-03	0.000861	Yes	Robustness
Exp1 +100 ms	±7.5 pp	1.982E-05	1.200E-05	Yes	Robustness
Exp2 Codes 1-6	±2.5 pp	4.481E-09	0.003544	Yes	Robustness
Exp2 Codes 1-6	±5 pp	2.851E-13	4.613E-09	Yes	Robustness
Exp2 Codes 1-6	±7.5 pp	2.810E-16	2.909E-13	Yes	Robustness
Exp2 Codes 5-6	±2.5 pp	2.496E-06	0.005158	Yes	Robustness
Exp2 Codes 5-6	±5 pp	3.012E-10	1.612E-07	Yes	Robustness
Exp2 Codes 5-6	±7.5 pp	3.286E-13	3.803E-11	Yes	Robustness
