## Supplementary material for "Retrospective attention strengthens a report-independent neural signature of visual perception": S2_Table

### Sheet: S2A
Table S2A. Experiment 2 (N = 23) behavioral, N2pc, QC, and exploratory MVPA summary
Analysis	Contrast/window	N	Estimate	Statistic	Primary/adjusted p
Behavior	Condition omnibus	23	75.00/72.91/73.85%	F(2,44)=2.69	0.0794
Behavior	Valid-Invalid	23	+2.09 pp	t(22)=2.88	Holm .0259
Cue awareness	Accuracy vs .5	23	0.5125	t(22)=2.98	Holm .0137
N2pc difference	Condition omnibus	23	V/I/N=-.977/-.458/-.633 µV	F(2,44)=7.00	0.0023
N2pc difference	Valid-Invalid	23	-.519 µV	t(22)=-3.20	Holm .0123
N2pc difference	Valid-No-cue	23	-.344 µV	t(22)=-2.46	Holm .0447
N2pc difference	Invalid-No-cue	23	+.175 µV	t(22)=1.48	Holm .152
Cue-controlled N2pc	Condition omnibus	23	V/I/N=-.856/-.596/-.602 µV	F(2,44)=2.60	GG .0928
Cue-controlled N2pc	Valid-Invalid	23	-.260 µV	t(22)=-1.75	Holm .1991
Cue-controlled N2pc	Valid-No-cue	23	-.254 µV	t(22)=-1.93	Holm .1991
Cue-controlled N2pc	Invalid-No-cue	23	+.006 µV	t(22)=0.06	Holm .9551
Cue-controlled N2pc	Valid Contra-Ipsi	23	-.856 µV	t(22)=-6.08	Holm .000012
Cue-controlled N2pc	Invalid Contra-Ipsi	23	-.596 µV	t(22)=-5.26	Holm .000036
Cue-controlled N2pc	No-cue Contra-Ipsi	23	-.602 µV	t(22)=-5.45	Holm .000036
QC	Minimum retained proportion	23	0.7411	threshold=70%	pass
MVPA target/cue	200-300 ms	23	AUC=.547	signed-rank	one-sided .000148
MVPA target/cue	300-600 ms	23	AUC=.568	signed-rank	one-sided .0000176
MVPA target/cue	0-600 ms	23	AUC=.545	signed-rank	one-sided .0000201
MVPA Valid/Invalid	200-300 ms	23	AUC=.500	signed-rank	one-sided .392
MVPA Valid/Invalid	300-600 ms	23	AUC=.496	signed-rank	one-sided .729
MVPA Valid/Invalid	0-600 ms	23	AUC=.499	signed-rank	one-sided .369

### Sheet: S2B
Table S2B. All-round versus specified kept-round pooled means
Measure	Condition	All-round mean	Kept-round mean	Kept minus all-round	N
Orientation accuracy	Valid	0.744603	0.746385	0.00178201	23
Orientation accuracy	Invalid	0.732331	0.734031	0.00169994	23
Orientation accuracy	No-cue	0.738949	0.740155	0.00120557	23
N2pc amplitude	Valid	-0.982943	-0.99073	-0.0077865	23
N2pc amplitude	Invalid	-0.435299	-0.416739	0.0185598	23
N2pc amplitude	No-cue	-0.618221	-0.65379	-0.0355685	23

### Sheet: S2C
Table S2C. Experiment 2 cue-awareness definitions and Bayes factors
Definition	N	Mean (%)	SD (pp)	SE (pp)	t(df)	Holm p	BF10	BF01
Codes 1-6	23	51.25	2.014	0.42	2.984 (22)	0.01369	6.75	0.15
Codes 5-6	23	50.91	2.727	0.569	1.592 (22)	0.1256	0.66	1.53

### Sheet: S2D
Table S2D. Experiment 2 frontotemporal ocular-proxy and adjusted N2pc control
Analysis	Statistic	p	Adjusted estimate	Holm p
Ocular proxy condition omnibus	F(2,44) = 2.54	0.0906	-	-
Adjusted Valid-Invalid	t(22) = -3.12	0.0027	-0.375 µV	0.0054
Adjusted Valid-No-cue	t(22) = -2.21	0.0304	-0.264 µV	0.0304
Ocular proxy slope	t = 4.32	5.43e-05	1.198	-
