## Supplementary material for "Retrospective attention strengthens a report-independent neural signature of visual perception": S3_Table

### Sheet: S3A
Table S3A. Experiment 3 target-trial planned behavioral tests
Outcome	Contrast	N	Valid %	Invalid %	Δ pp	95% CI	t	Holm p	dz
visible_rate_percent	Low	20	19.62	15.06	4.56	[2.35, 6.77]	4.32	< .001	0.97
visible_rate_percent	Medium	20	59.86	46.73	13.12	[9.36, 16.89]	7.3	< .001	1.63
visible_rate_percent	High	20	91.15	86.52	4.63	[1.76, 7.49]	3.38	0.003	0.76
orientation_accuracy_percent	Low	20	52.18	52.68	−0.51	[−2.94, 1.92]	−0.44	0.668	−0.10
orientation_accuracy_percent	Medium	20	80.58	74.51	6.07	[4.38, 7.77]	7.5	< .001	1.68
orientation_accuracy_percent	High	20	96.65	95.22	1.43	[0.48, 2.37]	3.17	0.01	0.71

### Sheet: S3B
Table S3B. Cue-only catch-trial cue-location bias tests
Outcome	N	Upper %	Lower %	Δ pp	95% diff CI	Statistic	Raw p	Holm p	Effect
Seen	20	16.05	16.56	−0.51	[−2.95, 1.92]	t(19)=−0.44	0.664	0.888	dz=−0.10
Right choice	20	54.13	56.05	−1.92	[−7.09, 3.24]	z=−0.77	0.444	0.888	β=−0.075; OR=0.928
