## Supplementary material for "Retrospective attention strengthens a report-independent neural signature of visual perception": S4_Table

### Sheet: S4A
Table S4A. Balanced corrected cluster summary
Analysis	Panel	Condition	PValue	StartMs	EndMs	TrainStartMs	TrainEndMs	TestStartMs	TestEndMs
1D NoReport ΔD	3	NoReport High Valid-Invalid	0.0054	504	580	—	—	—	—
1D Cross AUC	4	NoReportToReport Medium Valid	0.0196	444	600	—	—	—	—
1D Cross AUC	5	ReportToNoReport High Valid	0.0168	220	376	—	—	—	—
1D Cross AUC	5	ReportToNoReport High Valid	0.0008	384	736	—	—	—	—
1D Cross AUC	6	NoReportToReport High Valid	0.0258	208	348	—	—	—	—
1D Cross AUC	6	NoReportToReport High Valid	0.0036	400	656	—	—	—	—
1D Cross AUC	11	ReportToNoReport High Invalid	0.0134	208	388	—	—	—	—
1D Cross AUC	11	ReportToNoReport High Invalid	0.0102	444	696	—	—	—	—
1D Cross AUC	12	NoReportToReport High Invalid	0.0002	216	704	—	—	—	—
1D Cross ΔAUC	5	ReportToNoReport High Valid-Invalid	0.0060	436	544	—	—	—	—
2D Within AUC	3	Report Medium Valid	0.0014	—	—	168	896	164	896
2D Within AUC	5	Report High Valid	0.0002	—	—	164	896	164	896
2D Within AUC	6	NoReport High Valid	0.0144	—	—	184	896	192	896
2D Within AUC	9	Report Medium Invalid	0.0036	—	—	164	896	188	896
2D Within AUC	11	Report High Invalid	0.0002	—	—	164	896	164	896
2D Within ΔAUC	3	Report Medium Valid-Invalid	0.0124	—	—	248	704	300	624
2D Cross AUC	4	NoReportToReport Medium Valid	0.0224	—	—	152	896	176	668
2D Cross AUC	5	ReportToNoReport High Valid	0.0014	—	—	184	852	160	896
2D Cross AUC	6	NoReportToReport High Valid	0.0024	—	—	188	896	180	852
2D Cross AUC	10	NoReportToReport Medium Invalid	0.0268	—	—	184	896	220	860
2D Cross AUC	11	ReportToNoReport High Invalid	0.0138	—	—	188	780	160	896
2D Cross AUC	12	NoReportToReport High Invalid	0.0022	—	—	192	896	180	840
2D Cross ΔAUC	5	ReportToNoReport High Valid-Invalid	0.0234	—	—	332	764	380	768

### Sheet: S4B
Table S4B. Primary Balanced 50-ms LateStability tests
Family	TaskOrDirection	ContrastIndex	N	MeanΔ	CILow	CIHigh	PValue	PHolm
within	1	1	20	0.0108	-0.0018	0.0234	0.0887	0.444
within	1	2	20	0.0201	0.0071	0.0331	0.0043	0.0256
within	1	3	20	0.0072	-0.0071	0.0215	0.305	0.914
within	2	1	20	0.0049	-0.0056	0.0154	0.343	0.914
within	2	2	20	0.0009	-0.0091	0.0109	0.855	0.914
within	2	3	20	0.0095	-0.0022	0.0212	0.105	0.444
cross	1	1	20	0.0013	-0.0114	0.0140	0.836	1
cross	1	2	20	0.0025	-0.0111	0.0160	0.708	1
cross	1	3	20	0.0149	0.0020	0.0278	0.0263	0.158
cross	2	1	20	5.802e-05	-0.0135	0.0136	0.993	1
cross	2	2	20	0.0018	-0.0084	0.0120	0.711	1
cross	2	3	20	-0.0002	-0.0096	0.0092	0.963	1

### Sheet: S4C
Table S4C. Report-to-No-report High guard-band sensitivity
GuardBandMs	N	MeanΔ	NPositive	CorrelationWith50	DirectionAgreementWith50
25	20	0.0159	16	0.999	1
50	20	0.0149	16	1	1
75	20	0.0138	16	0.998	1

### Sheet: S4D
Table S4D. Primary one-dimensional neural-evidence and behavior-prediction clusters
Analysis	Task	Condition	Contrast	Outcome	N	StartMs	EndMs	PValue
Within AUC	Report	Valid	Medium		20	192	896	0.0002
Within AUC	Report	Valid	High		20	164	896	0.0002
Within AUC	Report	Invalid	Medium		20	200	896	0.0002
Within AUC	Report	Invalid	High		20	164	896	0.0002
Within ΔAUC	Report	Valid - Invalid	Medium		20	308	612	0.0002
Within ΔAUC	Report	Valid - Invalid	High		20	396	496	0.0194
Within AUC	No-report	Valid	Medium		20	484	568	0.0324
Within AUC	No-report	Valid	High		20	312	764	0.0002
Within AUC	No-report	Valid	High		20	788	896	0.0224
Within AUC	No-report	Invalid	Medium		20	480	544	0.0410
Within AUC	No-report	Invalid	High		20	392	640	0.0040
Within ΔAUC	No-report	Valid - Invalid	High		20	464	540	0.0032
Behavior AUC Report-trained	Report		Medium	Seen	20	188	896	0.0002
Behavior AUC Report-trained	Report		High	Seen	17	180	884	0.0002
Behavior AUC No-report-trained	Report		Medium	Seen	20	228	304	0.0486
Behavior AUC No-report-trained	Report		Medium	Seen	20	320	628	0.0006
Behavior AUC No-report-trained	Report		High	Seen	17	208	292	0.0336
Behavior AUC No-report-trained	Report		High	Seen	17	444	528	0.0468
Behavior AUC Report-trained	Report		Medium	Correct	20	188	712	0.0002
Behavior AUC Report-trained	Report		Medium	Correct	20	720	896	0.0354
Behavior AUC Report-trained	Report		High	Correct	13	180	896	0.0002
Behavior AUC No-report-trained	Report		Medium	Correct	20	440	592	0.0030
Report D vs zero	Report	Valid	Medium		20	192	896	0.0002
Report D vs zero	Report	Valid	High		20	184	896	0.0002
Report D vs zero	Report	Invalid	Medium		20	192	896	0.0002
Report D vs zero	Report	Invalid	High		20	168	896	0.0002
Report delta-D	Report	Valid - Invalid	Medium		20	352	608	0.0002
Report delta-D	Report	Valid - Invalid	High	no corrected cluster	20	—	—	—
No-report D vs zero	No-report	Valid	Medium		20	480	620	0.0154
No-report D vs zero	No-report	Valid	High		20	312	776	0.0004
No-report D vs zero	No-report	Invalid	Medium		20	480	544	0.0422
No-report D vs zero	No-report	Invalid	High		20	388	644	0.0060
No-report ΔD	No-report	Valid - Invalid	High		20	504	580	0.0054

### Sheet: S4E
Table S4E. Balanced High-contrast task specificity: corrected matrix clusters
test task	validity	train start ms	train end ms	test start ms	test end ms	p value
report	valid	168	896	168	896	0.0002
report	invalid	176	896	192	896	0.0002

### Sheet: S4F
Table S4F. Balanced High-contrast LateStability specificity tests
test task	validity	n subjects	mean difference	ci95 low	ci95 high	p raw	p holm	cohens dz
report	valid	20	0.0932	0.0672	0.119	4.389e-07	1.756e-06	1.675
report	invalid	20	0.0858	0.0586	0.113	2.494e-06	7.481e-06	1.479
noreport	valid	20	-0.0077	-0.0249	0.0096	0.365	0.730	-0.208
noreport	invalid	20	-0.0023	-0.0206	0.0161	0.799	0.799	-0.0578

### Sheet: S4G
Table S4G. Balanced specificity repeated-measures model
term	df	F	p value	p value GG	p value HF
(Intercept)	1	14.270	0.0013	0.0013	0.0013
(Intercept):TestTask	1	19.351	0.0003	0.0003	0.0003
(Intercept):Contrast	2	38.380	7.584e-10	7.961e-10	7.584e-10
(Intercept):Validity	1	2.529	0.128	0.128	0.128
(Intercept):TestTask:Contrast	2	40.689	3.584e-10	2.332e-08	8.203e-09
(Intercept):TestTask:Validity	1	5.811	0.0262	0.0262	0.0262
(Intercept):Contrast:Validity	2	0.492	0.615	0.603	0.615
(Intercept):TestTask:Contrast:Validity	2	0.435	0.651	0.650	0.651

### Sheet: S4H
Table S4H. Balanced and AllTrials sensitivity summary
Outcome	Effect scale	High-Valid-trained	Balanced	AllTrials (equal-midpoint sampling sensitivity)	Balanced 95% CI Lower	Balanced 95% CI Upper	AllTrials 95% CI Lower	AllTrials 95% CI Upper	Balanced matches High-Valid	AllTrials matches High-Valid
No-report High ΔD	Mean ΔD	0.126	0.0505	0.0579	0.0107	0.0903	0.0129	0.103	1	1
Report D predicts Seen	GLMM beta	0.199	1.023	0.971	0.797	1.248	0.752	1.190	1	1
Report D predicts Correct	GLMM beta	0.0761	0.837	0.797	0.703	0.971	0.669	0.925	1	1
No-report D predicts Report Seen	GLMM beta	0.330	0.368	0.302	0.198	0.538	0.173	0.430	1	1
No-report D predicts Report Correct	GLMM beta	0.155	0.319	0.259	0.199	0.439	0.157	0.361	1	1
Report-to-No-report High ΔAUC	Mean ΔAUC	0.0192	0.0190	0.0194	0.0052	0.0329	0.0056	0.0333	1	1
No-report-to-Report High ΔAUC	Mean ΔAUC	0.0022	-0.0044	-0.0031	-0.0153	0.0064	-0.0150	0.0087	0	0
