## Supplementary material for "Retrospective attention strengthens a report-independent neural signature of visual perception": S5_Table

### Sheet: S5A
Table S5A. Validity-neutral decoder concordance summary
Concordance label	Expected directions (N)	Core 95% CIs excluding zero (N)	Median participant direction agreement (%)	Balanced matches High-Valid (N)	AllTrials matches High-Valid (N)
Fully concordant	6	3	78.571	6	6

### Sheet: S5B
Table S5B. AllTrials corrected clusters
Analysis	Panel	Condition	PValue	StartMs	EndMs	TrainStartMs	TrainEndMs	TestStartMs	TestEndMs
1D NoReport ΔD	3	NoReport High Valid-Invalid	0.0038	504	580	—	—	—	—
1D Cross AUC	4	NoReportToReport Medium Valid	0.019	444	600	—	—	—	—
1D Cross AUC	5	ReportToNoReport High Valid	0.0002	220	712	—	—	—	—
1D Cross AUC	6	NoReportToReport High Valid	0.0242	208	348	—	—	—	—
1D Cross AUC	6	NoReportToReport High Valid	0.003	400	652	—	—	—	—
1D Cross AUC	11	ReportToNoReport High Invalid	0.0128	212	388	—	—	—	—
1D Cross AUC	11	ReportToNoReport High Invalid	0.0128	440	656	—	—	—	—
1D Cross AUC	12	NoReportToReport High Invalid	0.0002	216	664	—	—	—	—
1D Cross ΔAUC	5	ReportToNoReport High Valid-Invalid	0.004	416	552	—	—	—	—
2D Within AUC	3	Report Medium Valid	0.0016	—	—	164	896	188	896
2D Within AUC	5	Report High Valid	0.0002	—	—	164	896	164	896
2D Within AUC	6	NoReport High Valid	0.0136	—	—	180	896	164	896
2D Within AUC	9	Report Medium Invalid	0.0036	—	—	160	896	184	896
2D Within AUC	11	Report High Invalid	0.0002	—	—	164	896	164	896
2D Within ΔAUC	3	Report Medium Valid-Invalid	0.0144	—	—	248	704	300	620
2D Cross AUC	4	NoReportToReport Medium Valid	0.026	—	—	140	896	180	660
2D Cross AUC	5	ReportToNoReport High Valid	0.002	—	—	180	852	160	896
2D Cross AUC	6	NoReportToReport High Valid	0.0036	—	—	192	896	180	848
2D Cross AUC	10	NoReportToReport Medium Invalid	0.0338	—	—	184	896	216	860
2D Cross AUC	11	ReportToNoReport High Invalid	0.0208	—	—	188	736	164	896
2D Cross AUC	12	NoReportToReport High Invalid	0.0036	—	—	192	896	180	840

### Sheet: S5C
Table S5C. High-Valid LateStability tests
direction	contrast	guard band ms	n subjects	mean ΔAUC	ci95 low	ci95 high	p two sided raw	p two sided holm	p valid greater holm
report to noreport	Low	50	20	0.0024	-0.0082	0.0131	0.64	1	0.959
report to noreport	Medium	50	20	0.0014	-0.0119	0.0147	0.828	1	0.959
report to noreport	High	50	20	0.0157	0.0028	0.0286	0.0199	0.119	0.0597
noreport to report	Low	50	20	0.0001	-0.0155	0.0157	0.986	1	0.959
noreport to report	Medium	50	20	0.0059	-0.0034	0.0152	0.2	0.998	0.499
noreport to report	High	50	20	0.0052	-0.0054	0.0158	0.315	1	0.629

### Sheet: S5D
Table S5D. High-Valid specificity clusters
test task	validity	train start ms	train end ms	test start ms	test end ms	p value
report	valid	176	800	172	800	0.0002
report	invalid	172	800	168	800	0.0002

### Sheet: S5E
Table S5E. High-Valid Specificity tests
test task	validity	n subjects	mean difference	ci95 low	ci95 high	p holm
report	valid	20	0.0815	0.0563	0.107	7.515e-06
report	invalid	20	0.0753	0.0499	0.101	1.785e-05
noreport	valid	20	-0.0009	-0.0202	0.0185	1
noreport	invalid	20	0.0021	-0.013	0.0171	1

### Sheet: S5F
Table S5F. High-Valid behavioral temporal generalization corrected clusters
Outcome	Family	Panel	Axis1StartMs	Axis1EndMs	Axis2StartMs	Axis2EndMs	PValue	NDimensions
Seen	TGM Pooled	1	216	896	204	724	0.0016	2
Seen	TGM ByValidity	1	224	896	220	660	0.0022	2
Seen	TGM ByValidity	2	192	896	176	800	0.0022	2
Seen	Diagonal Pooled	1	232	308	—	—	0.027	1
Seen	Diagonal Pooled	1	320	632	—	—	0.0002	1
Seen	Diagonal ByValidity	1	320	604	—	—	0.0002	1
Seen	Diagonal ByValidity	2	388	648	—	—	0.0002	1
Correct	TGM Pooled	1	384	896	372	776	0.0022	2
Correct	TGM ByValidity	1	368	896	308	752	0.0018	2
Correct	TGM ValidityΔ	1	436	896	244	612	0.0072	2
Correct	Diagonal Pooled	1	440	596	—	—	0.001	1
Correct	Diagonal ByValidity	1	400	604	—	—	0.001	1
Correct	Diagonal ByValidity	2	528	584	—	—	0.0446	1
