## Supplementary material for "Retrospective attention strengthens a report-independent neural signature of visual perception": S6_Table

### Sheet: S6A
Table S6A. Experiment 3 saved RGB-domain and luminance-calibrated Gabor contrast
Session	Level	Stored contrast mean ± SD	Stored median	Stored range	RGB dark / bright mean	Lmin / Lmax mean (nit)	Final Michelson mean ± SD	N
Report	Low	0.00605 ± 0.00366	0.006	0.00050-0.01500	72.35 / 75.65	21.018 / 22.620	0.03666 ± 0.02277	20
Report	Medium	0.01762 ± 0.00556	0.01725	0.00950-0.03500	69.65 / 78.35	19.774 / 24.144	0.09938 ± 0.03535	20
Report	High	0.03068 ± 0.00941	0.02875	0.02050-0.06500	66.30 / 81.70	18.241 / 26.053	0.17597 ± 0.05545	20
No-report	Low	0.00645 ± 0.00379	0.00675	0.00100-0.01500	72.30 / 75.70	20.995 / 22.654	0.03795 ± 0.02479	20
No-report	Medium	0.01818 ± 0.00649	0.0175	0.01000-0.04000	69.40 / 78.60	19.658 / 24.286	0.10516 ± 0.03762	20
No-report	High	0.03058 ± 0.00963	0.02875	0.02000-0.06500	66.20 / 81.80	18.195 / 26.109	0.17824 ± 0.05620	20

### Sheet: S6B
Table S6B. Descriptive linear-spacing check for luminance-calibrated Low, Medium, and High contrast levels
Session	Slope per level	Intercept	R^2	Strictly increasing	Interpretation
Report	0.06965	-0.0353	0.99671	Yes	Approximately linear; descriptive fit only
No-report	0.07015	-0.03317	0.99942	Yes	Approximately linear; descriptive fit only
