## Supplementary material for "Retrospective attention strengthens a report-independent neural signature of visual perception": S7_Table

### Sheet: S7A
Table S7A. Experiment 3 No-report speed-response task descriptive summary
Measure	Value
Participants	20
Total events	11,240
Expected go events	2,248
Hits / misses	2,168 / 80
Expected no-go events	8,992
False alarms / correct rejections	29 / 8,963
Pooled compliance	11,131 / 11,240 = 99.03%
Reaction times	Not retained in archived behavioral logs; therefore not reported

### Sheet: S7B
Table S7B. Experiment 3 No-report thought-probe response distribution
Category	Count	Mean participant proportion ± SD	SEM	Median	Range	Pooled proportion	N participants
Gabor	894	43.74% ± 28.68%	0.0676	0.375	0-82.14%	0.3977	18
Cross	1,026	52.03% ± 27.65%	0.0652	0.5446	10.71-100%	0.4564	18
Own thoughts	34	1.69% ± 3.17%	0.0075	0	0-9.82%	0.0151	18
Blank / sleepy	50	2.55% ± 4.43%	0.0104	0.0045	0-16.07%	0.0222	18
Missing / invalid	244	11.25% ± 30.86%	0.069	0	0-100%	0.1085	20

### Sheet: S7C
Table S7C. Experiment 3 No-report simple message-prompt logging and compliance summary
Measure	Value
Cohort participants	20
Nominal prompt slots	2,248
Interpretable prompt slots	2,144 (19 participants)
Unrecorded slots	104 (one participant; missing logging)
Compliance among interpretable logs	2,144 / 2,144 = 100%
Participants with interpretable logs	19/20
Reaction times	Not retained in archived behavioral logs; therefore not reported
